# Metabolic and mitochondria alterations induced by SARS-CoV-2 accessory proteins ORF3a, ORF9b, ORF9c and ORF10

**DOI:** 10.1101/2023.09.26.559506

**Authors:** Blanca D. López-Ayllón, Silvia Marín, Marco Fariñas Fernández, Tránsito García-García, Raúl Fernández-Rodríguez, Ana de Lucas-Rius, Natalia Redondo, Laura Mendoza-García, Carles Foguet, Juozas Grigas, Alba Calvet, José Manuel Villalba, María Josefa Rodríguez Gómez, Diego Megías, Biagio Mandracchia, Daniel Luque, Juan José Lozano, Cristina Calvo, Timothy M. Thomson, Juan J. Garrido, Marta Cascante, María Montoya

## Abstract

Antiviral signaling, immune response and cell metabolism in human body are dysregulated by SARS-CoV-2, the causative agent of the COVID-19. Here, we show that SARS-CoV-2 accessory proteins ORF3a, ORF9b, ORF9c and ORF10 induce a significant mitochondrial and metabolic reprogramming in A549 lung epithelial cells. While all four ORFs caused mitochondrial fragmentation and altered mitochondrial function, only ORF3a and ORF9c induced a marked structural alteration in mitochondrial cristae. ORF9b, ORF9c and ORF10 induced largely overlapping transcriptomes. In contrast, ORF3a induced a distinct transcriptome, including the downregulation of numerous genes for proteins with critical mitochondrial functions and morphology. Genome-Scale Metabolic Models predicted common and private metabolic flux reprogramming, notably a depressed amino acid metabolism, and an enhanced metabolism of specific lipids distinctly induced by ORF3a. These findings reveal metabolic dependencies and vulnerabilities prompted by SARS-CoV-2 accessory proteins that may be exploited to identify new targets for intervention.

**One-Sentence Summary:** Mitochondria and metabolic alterations induced by SARS-CoV-2 accessory proteins ORF3a, ORF9b, ORF9c, ORF10 in pulmonary cells unravel new targets of intervention.
