## Supplementary Table S1 for "Metabolic and mitochondria alterations induced by SARS-CoV-2 accessory proteins ORF3a, ORF9b, ORF9c and ORF10"

### Sheet: Supplementary Table 1
DEGs FDR ≤0.05, 2 ≤Log2FC vs Control≤ -2
ORF3a		ORF9b		ORF9c		ORF10
Symbol	Log2FCvsControl	Symbol	Log2FCvsControl	Symbol	Log2FCvsControl	Symbol	Log2FCvsControl			SYMBOL	UP, shared among ORF9b-9c-10	27/155 = 17.42%
CCSER1	6.40073	ANKRD30B	9.24988	ANKRD30B	9.11743	ANKRD30B	9.53412			SYMBOL	UP, shared among ORF3a-9b-9c-10
LRCH2	6.18403	AFF3	6.50777	PTPRD-AS1	6.42463	OR51E1	9.12255			SYMBOL	UP, innate immunity
SLIT2	6.04394	DMD	6.4336	IGFN1	5.86585	OR51E2	8.36833			SYMBOL	UP, metabolism
SATB1	5.70293	LINC01249	6.25934	OR51E1	5.23423	CNTNAP2	5.86477			SYMBOL	DN, shared among ORF9b-9c-10	53/378 = 14.02%
HCN1	5.59131	DOK6	5.82692	PDCD1LG2	5.20795	DOK6	5.59167			SYMBOL	DN, shared among ORF3a-9b-9c-10
SLC4A10	5.55169	GALNT17	5.80783	NRXN3	4.91116	PTPRD-AS1	5.52517
KCNJ3	5.53757	PTPRD-AS1	5.34981	NALF1	4.74591	SP8	5.30947
DCAF12L1	5.53124	SP8	5.25151	DMD	4.74063	NALF1	5.207
IFI44L	5.49216	PDCD1LG2	5.09858	CPS1	4.6313	CTAG1A	4.82889
LINGO2	5.47825	TMEM215	4.76461	NAV2-AS6	4.59537	CPS1	4.82061
NPFFR2	5.47392	OR51E1	4.666	OR51E2	4.55026	SERPINB3	4.70596
SPINK13	5.43633	LANCL3	4.3433	PTPRD	4.54959	NRXN3	4.53515
SLITRK3	5.36501	GRIK2	4.30577	DOK6	4.49874	NPY5R	4.50533
DOK6	5.32546	LRCH2	4.28012	CREB5	4.4494	MUSTN1	4.33142
UNC80	5.18678	HEY2	4.25596	SOX11	4.07744	LINC02637	4.32914
ADAM28	5.14922	CDK14	4.23964	DLC1	3.94531	NPY1R	4.24924
GALNT3	5.04624	PTPRD	4.21616	CNR1	3.82899	NAV2-AS6	4.16575
ZNF736P9Y	4.95816	OR51E2	4.04519	LANCL3	3.79642	ADAMTS9	4.09829
MALRD1	4.95364	MARK1	4.03743	SULT1C2	3.72378	IGFN1	4.0899
SEMA3D	4.90189	UGT8	3.99251	LRCH2	3.66934	DEFB1	3.99016
TDRD6	4.85575	CNR1	3.93135	RADX	3.61497	ABCB5	3.97115
MAL2	4.80097	NRXN3	3.89908	PTPRO	3.52443	PTPRD	3.93955
PLA2G7	4.7834	PTPRO	3.69252	GRIK2	3.49147	CREB5	3.89173
PARP8	4.69974	GUCY1A1	3.66561	C3orf80	3.45585	A1CF	3.80428
PLXDC2	4.6787	TRHDE-AS1	3.54479	MARK1	3.40075	POU3F3	3.69266
SPINK6	4.58121	GBP1	3.54133	CYRIA	3.27476	GRIK2	3.67872
GUCY1A1	4.57462	CNTNAP2	3.53588	CNTNAP2	3.23581	ITIH2	3.67563
PCDH18	4.54046	CCSER1	3.46877	LYPD1	3.22468	OLFML3	3.57951
ADH4	4.5289	WNT5A	3.45886	TSNAX-DISC1	3.1859	RADX	3.54017
CFI	4.45666	TLR4	3.42735	OLFML3	3.16469	CNR1	3.50449
MARK1	4.33689	GLB1L3	3.38074	TENM3	3.15903	LIX1L-AS1	3.41203
TMEM215	4.22466	AMPH	3.3459	HS1BP3-IT1	3.15596	HEY2	3.34739
SCN2A	4.18776	CTTNBP2	3.29273	ADAMTS9	3.10615	DOCK8-AS1	3.32482
NPAS3	4.17543	ISLR2	3.25049	BNC2-AS1	3.09084	TENM3-AS1	3.23501
ACADL	4.16364	OLFML3	3.1949	DACT1	3.039	UGT1A6	3.21655
LRATD1	4.12367	IGFN1	3.19049	TENM3-AS1	3.00279	RAPGEF5	3.18872
LINC00326	4.11859	ASB4	3.10956	SHC3	2.911	C3orf80	3.12767
CDK14	4.10728	SPINK6	3.09713	ACKR3	2.8809	KCNA2	3.08615
ADGRL3	4.06697	AKR7L	3.0963	FOXS1	2.87689	SULT1C2	3.06312
NXPE4	4.01974	TOX	3.05828	GABRQ	2.86808	TENM3	3.03552
TSPAN19	4.01142	ACP7	3.04097	TRABD2B	2.83655	PTPRO	3.01909
NR3C2	4.0022	CCM2L	3.03405	GLB1L3	2.79802	CTTNBP2	2.98194
SLITRK4	3.981	KRT6A	3.0325	PGBD5	2.79619	GUCY1A1	2.95731
SELL	3.9402	BNC2-AS1	3.02302	CENPVL3	2.79294	BNC2-AS1	2.94011
ZNF736	3.93316	FRMPD3	3.02024	NCKAP5-AS2	2.72245	CENPVL3	2.899
KLRC3	3.92743	KIRREL3-AS3	3.00865	KCNQ5	2.6757	NEB	2.75981
HAO1	3.8904	EDIL3	2.95764	UBE2QL1	2.64693	RTN4RL2	2.67823
ZIC1	3.79847	ELFN1	2.95353	CTTNBP2	2.63595	ETNPPL	2.65975
METTL7A	3.7788	SYT14	2.94003	UGT1A6	2.61567	CFLAR-AS1	2.59081
PAK3	3.77726	GABRQ	2.87097	A1CF	2.59244	TM4SF19-DYNLT2B	2.58316
TLR4	3.76079	INSYN2B	2.85476	TOX	2.58288	ACADL	2.55092
A1CF	3.74632	CYRIA	2.85028	APBB1IP	2.55138	CLDN2	2.52953
CADM2	3.73659	LYPD1	2.84138	INSYN2B	2.54421	MARK1	2.5094
MPZL2	3.69858	COL11A1	2.8283	CSMD3	2.53907	TSPOAP1-AS1	2.47773
SERPINA5	3.6821	UBE2QL1	2.81603	POU3F3	2.47949	GDF7	2.44531
DCN	3.67285	MAL2	2.81313	ARSI	2.43105	GABRQ	2.34575
ZNF423	3.62987	C3orf80	2.78012	C8orf48	2.39444	GYS2	2.32785
TMC1	3.62869	CREB5	2.73538	BMPER	2.38265	BAAT	2.25143
TBX4	3.59947	UGT1A6	2.73016	FMC1-LUC7L2	2.37675	DLC1	2.24375
VWA2	3.57805	ZNF423	2.72334	ADAM12	2.33777	CLVS1	2.22296
COL14A1	3.52827	SEMA3D	2.64797	LCT	2.32244	LINC01914	2.20242
ACMSD	3.49685	NPY5R	2.63719	CCBE1	2.28295	RPP38-DT	2.191
DCHS2	3.48486	NPY1R	2.61101	GABRE	2.2464	LINC02532	2.19027
CTTNBP2	3.46897	TENM2	2.60629	FRMPD3	2.20813	SNORD3B-1	2.13287
SNCA	3.43056	PARP8	2.60159	GIPC3	2.20181	CSMD3	2.10769
TRHDE-AS1	3.40367	ITIH2	2.56674	ROS1	2.20151	ATP8B5P	2.07608
MAMDC2	3.38923	NR3C2	2.5562	DNER	2.18775	KCNQ5	2.05624
CDH9	3.38738	TENM3	2.5418	ITIH2	2.17456	CA13	2.05212
DAAM2	3.36656	DACT1	2.52344	FOXQ1	2.13678	GABRE	2.04622
TMEM200A	3.33179	SPDYE2	2.51326	C19orf71	2.1281	KCNJ2-AS1	2.0377
ESRRG	3.33071	TNC	2.50559	PART1	2.10133	ZNF582	-2.00307
ALOX5	3.32249	TENM3-AS1	2.47049	GBP1	2.06413	TMC8	-2.00791
LANCL3	3.31957	HMCN1	2.46596	ASB4	2.06065	PLXNC1	-2.01728
KLRC2	3.25919	LINC00623	2.4597	F2	2.04585	IL21R	-2.01849
LINC01145	3.25425	FOXS1	2.456	CGB8	2.04046	KIF1A	-2.02639
F5	3.24035	LRATD1	2.45428	PARP8	2.0031	CSTA	-2.03279
LINC00574	3.21758	PPP4R4	2.43487	STEAP1	-2.00091	TMEM45A	-2.04439
CYTIP	3.20162	CAMK4	2.4258	PRTN3	-2.01208	CLDN7	-2.04576
FAM184A	3.15863	SLCO5A1	2.41642	LINC02893	-2.022	SFRP5	-2.06641
HEY2	3.13335	BAAT	2.4019	SLC44A5	-2.03221	WNT9A	-2.06669
ZNF385B	3.12897	CGB8	2.33379	TMEM105	-2.04571	NPY2R	-2.07942
WNT5A	3.12268	COL13A1	2.32266	SSC5D	-2.04901	ZNF304	-2.08526
SLC16A7	3.11592	LYPD6	2.32082	FRMD4B	-2.0529	ENPP4	-2.08735
BNC2-AS1	3.10116	GABRE	2.31455	GABRD	-2.0553	ANO1	-2.0925
PLCB1	3.10047	SPOCK3	2.29334	PRR15	-2.05721	GATA5	-2.09353
EDIL3	3.08214	SNAI2	2.23471	SRGAP3	-2.06281	ZNF468	-2.10353
FAAH2	3.06914	SULT1C2	2.22796	IFITM3	-2.06756	APOBR	-2.11911
SNAP25-AS1	3.04383	SDK1	2.17044	TRPC6	-2.07022	EPHB3	-2.12649
ADAMTS6	3.04026	RADX	2.14618	HLA-DMA	-2.07886	LAMB3	-2.1386
SPTSSB	3.03797	PGBD5	2.0896	ITGA9-AS1	-2.08278	POLRMTP1	-2.1671
LINC00623	3.0227	KCNQ5	2.07019	QPRT	-2.09391	FAM167B	-2.17005
SCN3A	3.02057	CXCL1	2.06946	ARL10	-2.09707	CYP27C1	-2.1738
GDF1	3.01154	LINC02783	2.06522	GSN	-2.09772	FLG-AS1	-2.17902
ELFN1	3.00755	PXDNL	2.05734	PLEKHG4B	-2.10029	ZNF529-AS1	-2.17997
LINC01393	2.97892	CLDN2	2.03634	CHSY3	-2.11199	RUNDC3A-AS1	-2.19357
C9orf135	2.97786	RASGRF2	2.0266	ZNF836	-2.11424	TRIM29	-2.19445
ST6GALNAC3	2.95753	PRSS12	2.01691	CYP27C1	-2.12256	CACNG6	-2.19764
ADAMTSL1	2.93335	JUP	-2.00919	TMEM26	-2.12366	ZNF467	-2.20328
F13B	2.92854	H19	-2.01271	HHIPL1	-2.1261	RBMS3	-2.21836
POT1-AS1	2.91974	LINC01806	-2.01381	SYBU	-2.12835	PRDX2	-2.24358
SLC9A9	2.91695	NECAB2	-2.01486	TMTC2	-2.1306	COL5A2	-2.24634
CSRNP3	2.91394	GLUL	-2.0239	WNT9A	-2.13363	CDCP1	-2.25086
SGPP2	2.91321	S100P	-2.03568	ANKS1B	-2.13739	SSPOP	-2.25606
CT75	2.90176	DEPP1	-2.05112	RUNDC3A-AS1	-2.14279	IGFL2-AS1	-2.27684
CLVS2	2.8926	GJB3	-2.07931	MYO1A	-2.18044	ZNF311	-2.28186
LRAT	2.88798	FBXL7	-2.08072	INHBB	-2.18639	FBLN7	-2.29467
SLC13A2	2.86937	TUBAL3	-2.11498	LIPG	-2.18867	FAM133A	-2.29769
INO80B-WBP1	2.86799	SOX21-AS1	-2.1232	RAP1GAP	-2.19049	ITGA11	-2.29998
ACSL5	2.86483	ALPP	-2.1256	CDH16	-2.19124	ITGA9-AS1	-2.30317
CYP39A1	2.86154	PRDX2	-2.12772	SAMD9L	-2.19281	ANPEP	-2.31121
TXNIP	2.85581	MAGI2-AS3	-2.15842	DDIT4L	-2.19315	ZNF582-DT	-2.32287
LSAMP	2.8437	H2BC17	-2.17019	HDAC9	-2.19933	ITGAL	-2.33415
SOX2	2.84249	CAPN8	-2.17895	TMEM229B	-2.19971	HOTAIR	-2.33667
CNTNAP2	2.83858	SERPINA1	-2.21033	GPER1	-2.21141	IGFBP5	-2.35039
LCN2	2.82419	SERPINA5	-2.22506	SLC12A2	-2.22274	PCBP3	-2.35544
DISP3	2.82384	FBXO2	-2.23087	EPHA5	-2.22746	HHIPL1	-2.36241
IFI44	2.81601	FAM133A	-2.23544	SLFN5	-2.24042	ANO9	-2.37983
ASPDH	2.77712	HTR2B	-2.23988	CYP4F3	-2.24969	CCDC85A	-2.38226
CALB1	2.75981	STK31	-2.24042	MRAP2	-2.26116	MSLN	-2.3865
GABRA3	2.75369	HHIPL2	-2.2559	CDHR4	-2.26975	ABLIM2	-2.38887
GASK1B	2.75315	LINC01559	-2.25841	SERPINF2	-2.27162	ZNF547	-2.42944
ASB12	2.7324	ABCG2	-2.29434	PSAPL1	-2.27333	ZNF91	-2.43085
PIGR	2.70284	ANO9	-2.29805	RASSF5	-2.28645	LIMA1	-2.43235
ETNPPL	2.702	TM4SF5	-2.3479	LIPH	-2.29467	FLG	-2.43449
GBP1	2.69801	SLC26A9	-2.34827	TRPM2	-2.3114	TENT5C	-2.43828
TPSG1	2.69763	RNF144B	-2.36776	MIAT	-2.3132	MAGEB6	-2.44994
CFTR	2.69547	SLC51B	-2.38709	PLSCR4	-2.34388	CAPN8	-2.45481
SLC16A9	2.68635	NCMAP	-2.42461	C1orf116	-2.34617	DEPP1	-2.45731
MPP7	2.68256	APOD	-2.43524	ZSCAN18	-2.35714	ZNF28	-2.46355
EFHC2	2.67016	STING1	-2.45874	HOXB2	-2.36261	MMP28	-2.46834
HCG4B	2.66985	FAM224B	-2.48964	PLXNC1	-2.38182	LPAR5	-2.47055
TLR5	2.65878	GSTM2	-2.4981	NEBL	-2.38538	NTN1	-2.48327
PPP4R4	2.65429	AQP3	-2.5209	FXYD6	-2.39078	ZNF585A	-2.50963
PPP1R1A	2.64643	RFPL1S	-2.58329	ABCA4	-2.39523	CHSY3	-2.50978
TSNAX-DISC1	2.63588	HNMT	-2.60409	GAPLINC	-2.40935	SAMD9L	-2.51455
PAX7	2.62729	SLITRK6	-2.60615	EDNRA	-2.4101	ALG1L	-2.52824
KCNE3	2.62388	VAMP8	-2.63551	CFH	-2.43961	TMEM130	-2.54719
NFATC4	2.59727	CRABP1	-2.65074	LIMA1	-2.44598	NEU4	-2.57074
PRSS12	2.58266	DCAF12L2	-2.65486	NTN5	-2.44988	MYL9	-2.57408
CDC42EP5	2.54525	RASL12	-2.6636	BCL6	-2.4625	C9orf152	-2.58821
MUC2	2.5437	ANKS4B	-2.67304	TM4SF5	-2.46487	SUSD4	-2.59927
GOLGA8M	2.53741	SERPINA3	-2.71626	CCDC85A	-2.47684	ZNF616	-2.60773
AASS	2.52812	TP53TG3	-2.72562	UGT2B15	-2.48451	ZNF793	-2.61181
CFAP47	2.52778	CSTA	-2.72761	SMPDL3B	-2.50181	PLCXD3	-2.61718
AKR7L	2.52765	PRSS35	-2.74412	ANKRD1	-2.5141	RNF144B	-2.62658
OR2A9P	2.5268	CP	-2.74625	FAM153B	-2.5412	CEMIP	-2.63211
HMCN1	2.52674	POLRMTP1	-2.7465	HCAR1	-2.54488	VAMP8	-2.63636
SOWAHB	2.52138	FXYD6	-2.75696	RFPL1S	-2.54505	PPP1R14D	-2.64211
SAMD12	2.51899	TLR10	-2.75969	IRF6	-2.55208	CRACR2A	-2.6746
C2CD4A	2.48204	HDAC4-AS1	-2.79455	KIF1A	-2.56369	GJB5	-2.69588
CCDC160	2.47804	GJB5	-2.80468	FMO5	-2.56473	PRSS35	-2.69984
STAC2	2.47569	SLCO2B1	-2.82198	PLCB1	-2.57177	FAAH2	-2.70438
ANKRD22	2.46271	SLC28A2	-2.83136	ENTPD2	-2.60048	KLRC2	-2.70843
NPY6R	2.44704	RBFOX3	-2.84973	TUBAL3	-2.61424	FBLN2	-2.71306
LINC00324	2.44537	GPX2	-2.86366	FSBP	-2.62212	PDE1A	-2.71378
CBY2	2.44442	ITGAL	-2.86792	FGFBP1	-2.62991	GJB3	-2.7185
COL9A2	2.44135	LPAR5	-2.88413	ADORA1	-2.64416	ZNF836	-2.72182
LIF-AS1	2.4286	HTR1F	-2.91284	FFAR4	-2.65974	LRRC66	-2.72354
PRKN	2.41479	GYG2P1	-2.93603	CHRNA9	-2.66022	DIO2	-2.73313
CALCRL	2.39214	SLC18A2	-2.95421	ZNF467	-2.66705	KCTD14	-2.73717
SYTL5	2.37734	VSIG1	-3.0002	LAMB3	-2.68756	CALHM3	-2.75722
BCHE	2.3679	KCTD14	-3.00432	FBXO2	-2.69031	FBXO2	-2.82769
PPP1R1C	2.36571	CX3CL1	-3.01677	SETBP1	-2.70263	FBXL7	-2.83869
ABCB4	2.36321	GJB4	-3.08003	PLPPR1	-2.72199	GNG7	-2.85613
BCL2L14	2.3591	IL21R	-3.11488	ZNF256	-2.72679	CPN1	-2.85696
AARD	2.33185	SLC52A3	-3.17406	ALPP	-2.74002	BCAS1	-2.86721
SHROOM2	2.32463	F7	-3.27926	H19	-2.74565	RPSAP41	-2.87128
FAIM2	2.32048	KCNE3	-3.31746	MSLN	-2.75595	DENND2A	-2.87676
AGMO	2.3204	IL3RA	-3.37281	TRPM2-AS	-2.76165	TMEM45B	-2.88356
CST4	2.30394	IL3RA	-3.37281	EDRF1-AS1	-2.78358	TNFSF10	-2.89674
KRT3	2.28482	CES1	-3.39021	SLC28A2	-2.80591	NCMAP	-2.91338
CDK18	2.27237	DSCAML1	-3.40638	CLTRN	-2.82347	SERPINA5	-2.92892
TNFSF15	2.26881	PRKCB	-3.41008	ST8SIA1	-2.83238	SERPINA3	-2.96122
DACT2	2.25974	SLC9A7P1	-3.44616	LINC01376	-2.83482	NUPR1	-2.96528
CDRT15P14	2.25296	TNFSF10	-3.45414	MAGEA12	-2.84106	SSC5D	-2.98595
SLC44A5	2.24931	METTL7A	-3.51592	GALNTL6	-2.84311	SCN3A	-3.0214
IFITM1	2.2456	HCAR1	-3.57453	RASSF9	-2.84558	HCAR1	-3.03631
CGB7	2.24469	TMEM45B	-3.5769	VEPH1	-2.89331	LHX9	-3.05837
PXDN	2.24167	FER1L6	-3.63395	PLEKHH2	-2.89348	ZNF256	-3.07857
SLCO4C1	2.2405	ABCA4	-3.65801	ACP5	-2.90473	PID1	-3.08105
ABCA12	2.23885	C9orf152	-3.75138	CLDN7	-2.90732	EFEMP1	-3.08292
METTL15P1	2.2305	NLGN4Y	-3.75184	CACNA1A	-2.91243	CCL5	-3.08691
TMEM47	2.22931	PDE1A	-3.78229	HYAL1	-2.93217	GREM1	-3.11016
DACT1	2.22814	ZNF525	-3.80792	EPHB3	-2.93234	EIF1AY	-3.11685
FOXG1	2.22316	CPN1	-3.8703	PRSS35	-2.93766	PXDN	-3.16246
FGF12	2.21715	MYO1A	-3.95339	KRT16	-2.94487	LSP1	-3.19224
GPM6A	2.21244	NOX1	-4.25639	FAM83A	-2.95595	ZNF850	-3.22077
TNFSF10	2.21205	BCAS1	-4.28444	ELN	-2.9837	DCAF12L2	-3.22615
MAOA	2.20948	NFATC4	-4.5154	CFI	-2.98903	STING1	-3.2381
SUSD4	2.20643	C5orf47	-4.54549	IGFBP5	-3.01611	CDH10	-3.25954
VEPH1	2.20632	SCARA5	-4.57385	ADGRV1	-3.03641	GADD45G	-3.29836
SYT2	2.2055	KLF8	-4.65042	FBLN7	-3.03703	VEPH1	-3.30552
NPY1R	2.2026	CCL5	-4.66957	ZNF525	-3.04089	SCARA5	-3.30942
CD34	2.2012	CCRL2	-4.79204	NRAD1	-3.04623	SOX21-AS1	-3.33458
CRISPLD1	2.19907	CES5AP1	-4.80383	ST8SIA4	-3.06676	ZNF420	-3.35398
SLC17A8	2.19398	ALG1L	-4.84725	LINC01305	-3.06966	LINC00460	-3.37733
GALNTL6	2.19374	SLC13A2	-4.90951	CP	-3.07319	IFITM1	-3.38297
STYK1	2.19126	SCNN1G	-5.01114	ZNF880	-3.08264	APOD	-3.39384
CDH5	2.18991	KLRC2	-5.05069	RBFOX3	-3.12504	PLXNA4	-3.39462
FAM110C	2.1859	SKAP1-AS2	-5.22892	EPS8L3	-3.12957	ARHGEF5	-3.41239
TNFSF4	2.18242	UPK1B	-5.28046	TOX3	-3.14185	KCTD16	-3.42032
HSH2D	2.18039	LINC01876	-5.51845	AQP7	-3.15189	ZNF829	-3.46432
CNIH3-AS2	2.16677	PCDH17	-5.71142	CCL5	-3.17172	PRKCB	-3.49752
TRIM31	2.15634	ZNF700	-5.79803	GJB5	-3.17981	TXLNGY	-3.50148
ADAM22	2.15068	NDN	-5.88279	KCTD16	-3.18781	ITGBL1	-3.55388
SLC25A27	2.13825	CDH5	-5.88375	RNF144B	-3.20011	UTY	-3.57627
LINC00243	2.13398	ARHGEF35	-5.90166	CCT8P1	-3.21285	ZNF880	-3.57768
COMETT	2.12843	MAGEA12	-6.55483	MAGI2-AS3	-3.22435	XKRX	-3.57803
HLA-DMA	2.12186			TNFSF15	-3.23649	VSIG1	-3.57918
ENTPD2	2.121			CALHM3	-3.2439	CX3CL1	-3.58474
KIAA0040	2.11382			JUP	-3.25481	ZNF813	-3.60763
PLEKHS1	2.10943			STING1	-3.26704	SNAI2	-3.66575
NWD1	2.0974			CSTA	-3.27246	KCNMB4	-3.66906
AVPR1A	2.09319			ARRB1	-3.2972	SLC52A3	-3.68469
CFH	2.09051			NUPR1	-3.30426	FAM224B	-3.75805
RIMS2	2.08585			ALG1L	-3.30755	NFATC4	-3.80541
C19orf38	2.07957			CD163L1	-3.30906	SLC44A5	-3.83093
FAM162B	2.07751			METTL7A	-3.32951	KDM5D	-3.94221
NYNRIN	2.07224			SLC26A9	-3.3686	LINC01659	-3.94386
TSPAN1	2.07147			IGFL2-AS1	-3.37858	USP9Y	-3.95588
AQP7	2.07128			DOK7	-3.39156	FOXG1	-4.00651
EDAR	2.06675			PDE1A	-3.41326	IFI44	-4.14942
MROCKI	2.05371			TRIM29	-3.42729	ST8SIA1	-4.16235
LINC02889	2.05344			IFITM1	-3.44157	CD163L1	-4.23993
GATA3-AS1	2.05047			POLRMTP1	-3.48509	SLITRK6	-4.33816
EMC1-AS1	2.0355			FAAH2	-3.49317	PRSS57	-4.34545
H2BC6	2.03417			F7	-3.52579	CHRNA9	-4.45263
SPOCK3	2.03168			ZNF311	-3.52912	UPK1B	-4.48891
SERPINB9P1	2.02803			SERPINA1	-3.53724	PELATON	-4.4985
SLC8A2	2.02559			MMP7	-3.61291	CALML3-AS1	-4.50253
RFPL3S	2.02147			ANK3	-3.62558	GPR158	-4.53328
TM6SF1	2.01976			LPAR5	-3.63312	METTL7A	-4.57182
ALB	2.01658			DSCAML1	-3.64753	ACTG1P2	-4.59384
C5orf38	2.00536			ARHGEF5	-3.64765	ACTG1P11	-4.59384
ST8SIA1	2.00216			SERPINI1	-3.6534	ANKRD45	-4.6117
PCDHGA1	-2.00178			KCTD14	-3.68038	ZNF493	-4.62752
PGAM1P7	-2.00534			PPP1R14D	-3.69898	SPARC	-4.63439
CALHM3	-2.00555			VSIG1	-3.71174	CES1	-4.64027
GPR20	-2.01332			ANO9	-3.73783	DNAH6	-4.66834
FOXC2	-2.02121			TNNC1	-3.74254	CES5AP1	-4.6925
TMEM45B	-2.02351			VAMP8	-3.76906	ZMAT1	-4.70372
SMPD5	-2.08412			CES5AP1	-3.8068	GJB4	-4.76955
KCNH1	-2.08732			PSG5	-3.83696	PABPC5	-4.87788
RPS6KL1	-2.08833			SERPINA5	-3.85066	SCNN1G	-4.89913
GREM1	-2.096			SOX21-AS1	-3.85194	ZNF701	-5.00352
GRIK2	-2.12594			CFTR	-3.86941	HTR1F	-5.01112
PCDHB13	-2.13892			ZNF813	-3.89576	MAMDC2	-5.11745
C8orf48	-2.14653			NFATC4	-3.91515	GNA15	-5.14925
PCDHB8	-2.15793			APOD	-3.92893	ZNF525	-5.17689
GRIN2B	-2.22544			BCL2L15	-3.93376	SLC9A7P1	-5.20021
SPANXB1	-2.24178			CLDN16	-3.95058	ARHGEF34P	-5.24949
MIAT	-2.25204			LY6D	-3.96103	TMEM25	-5.3413
RFPL1S	-2.27302			ABCB4	-3.96424	IGF2	-5.36656
GALR2	-2.2756			PABPC5	-3.99331	ZNF790-AS1	-5.40444
FAAH	-2.30323			CEMIP	-3.99454	ZNF790	-5.53851
CXCR4	-2.31449			SERPINA3	-3.99712	MAGEA3	-5.57337
SLC12A9-AS1	-2.31454			KRT3	-4.01049	NOX1	-5.62571
H19	-2.32755			ITGBL1	-4.01232	PTPRN	-5.67114
NEFH	-2.35452			LINC01559	-4.03066	CDH5	-5.77234
PRKCB	-2.36197			LINC01133	-4.04335	ARHGEF35	-5.79019
STMN3	-2.38353			ADAM28	-4.05912	LINC01139	-5.80924
TACR1	-2.40642			GDA	-4.1191	ZSCAN18	-5.81827
PRIMA1	-2.41047			SCARA5	-4.13125	NLGN4Y	-6.25129
CEND1	-2.41303			AQP3	-4.13673	GYG2P1	-6.31256
KIRREL3	-2.41573			HABP2	-4.13776	MAGEA12	-6.44256
ALG1L	-2.42745			CYP1B1-AS1	-4.1471	NDN	-6.73322
LINC01914	-2.47624			FER1L6	-4.17336	EPHA5	-7.09876
CRISPLD2	-2.50444			GPX2	-4.18855	GABRA3	-7.72554
ZRSR2P1	-2.51656			ANO1	-4.22535	MAGEA6	-8.11034
GABRQ	-2.53603			GNA15	-4.26475
S100A3	-2.54303			TXNIP	-4.30512
RPRML	-2.54739			CAMK1G	-4.33437
ITGBL1	-2.57618			CDC42EP5	-4.33987
RAB42	-2.58864			USP32P2	-4.36191
HNMT	-2.60587			PLCXD3	-4.36328
ZNF649	-2.63386			CPA6	-4.36614
FAM86B2	-2.63467			SLC17A4	-4.37142
TRIM67	-2.65749			SPTSSB	-4.3763
GNA15	-2.65782			PRKCB	-4.37848
PLAC8	-2.68724			FAIM2	-4.39725
ACTL8	-2.6888			CX3CL1	-4.4152
TIMP3	-2.70207			SOWAHB	-4.49082
RSPO3	-2.70391			CFAP47	-4.50515
MARK2P9	-2.71252			C5orf47	-4.50834
CA8	-2.74427			ZNF790-AS1	-4.5192
ANO1	-2.75446			RASL12	-4.5344
CCN5	-2.7785			MAP4K1-AS1	-4.54774
RRAD	-2.78581			GJB3	-4.56742
MARCHF4	-2.85183			CALML3-AS1	-4.57913
BMPER	-2.86012			ANKS4B	-4.58916
KRT16	-2.86541			LINC01913	-4.615
KCNQ5	-2.88264			VN1R48P	-4.63264
INHBB	-2.95111			XKRX	-4.65256
ANKRD2	-2.96225			TMEM150B	-4.66241
NPR3	-2.99506			ACTG1P2	-4.67069
HPDL	-3.10899			ACTG1P11	-4.67069
KRT34	-3.12974			CDH10	-4.67344
PTPRN	-3.18064			IGF2	-4.69122
IGFL1	-3.1883			NPY2R	-4.69349
NRXN3	-3.25194			FILIP1	-4.69593
PEAR1	-3.25984			ARMCX7P	-4.7435
TINAGL1	-3.26163			NCMAP	-4.77132
ALDH1L1	-3.31423			ZNF700	-4.86715
ANKRD1	-3.35251			SLC13A2	-4.87537
TNFRSF8	-3.35695			GLS2	-4.87902
PTPRO	-3.36191			LCN2	-4.91836
LY9	-3.51466			ACP3	-4.92953
CES1	-3.55466			SCNN1G	-4.97536
SKAP1-AS2	-3.63008			MUC5B	-4.98429
ACKR3	-3.64291			SCEL	-4.99781
DRD1	-3.66456			HGF	-4.99847
ALPP	-3.82029			KLRC2	-5.01616
MAP3K2-DT	-3.96903			ITGAL	-5.15369
CD22	-4.00281			SKAP1-AS2	-5.19554
IGFN1	-4.12254			IL3RA	-5.20534
GKN2	-4.17947			IL3RA	-5.20534
PART1	-4.41539			SLC9A7P1	-5.27668
PSG1	-4.47893			ADGRG3	-5.31239
PCDHB10	-4.58943			EIF1AY	-5.32905
LINC01876	-4.82832			GABRA3	-5.36979
PTPRD	-4.84127			PLEKHS1	-5.38909
PSG5	-5.04749			TMEM45B	-5.39652
SLCO2B1	-5.10829			TNFRSF11B	-5.47658
HTR2B	-5.31215			TXLNGY	-5.49707
PCDH17	-5.98116			KLF8	-5.57702
DLC1	-6.01518			LINC02331	-5.58165
CRLF2	-6.49492			UPK1B	-5.58997
CRLF2	-6.49492			UTY	-5.62013
HOXD-AS2	-6.63061			CES1	-5.63151
LINC01806	-7.01757			PCDH17	-5.67502
ZNF700	-7.03118			NOX1	-5.70237
				SLITRK6	-5.71072
				GJB4	-5.73816
				FOXG1	-5.93505
				HTR1F	-6.04998
				KDM5D	-6.13028
				USP9Y	-6.22069
				CAPN8	-6.42781
				BCAS1	-6.52373
				C9orf152	-6.52924
				SLC52A3	-6.56803
				MAGEA6	-6.67504
				CPN1	-6.70716
				ARHGEF35	-6.76329
				NDN	-6.80977
				CDH5	-6.81076
				FAM224B	-6.9149
				GYG2P1	-7.35087
				TNFSF10	-7.73066
				MAGEA3	-9.08137
				NLGN4Y	-9.22392
