## Supplementary Table S2 for "Metabolic and mitochondria alterations induced by SARS-CoV-2 accessory proteins ORF3a, ORF9b, ORF9c and ORF10"

### Sheet: Supplementary Table 2
Exchange fluxes (μmol/106 cell · h)
		measured spectrophotometrically				measured by HPLC/MS/MS
Condition	Replicate	Glc	Lac	Glu	Gln	Ala	Arg	Asn	Asp	Gln	Glu	Gly	Ile	Leu	Met	Orn	Pro	Ser	Thr	ADMA	alpha-AAA	DOPA	Histamine	Putrescine	SDMA	Serotonin	t4-OH-Pro	Taurine	total DMA
WT	1	-0.387968	0.890995	0.0155518	-0.0820587	0.00253944	NA	0.000456176	0.000983728	-0.153202	0.0967894	NA	NA	NA	NA	NA	0.00240811	-0.0140976	NA	2.12877e-05	NA	-6.8428e-05	-8.91953e-07	6.25931e-06	NA	9.97765e-07	NA	-0.000487348	6.55432e-05
WT	2	-0.480476	0.800614	0.012012	-0.0698731	0.00242791	NA	0.000463253	0.0010197	-0.144378	0.0825002	NA	NA	NA	NA	NA	0.0018711	-0.0121658	NA	2.03865e-05	NA	-5.41148e-05	-5.91071e-07	6.44658e-06	NA	1.26209e-06	NA	-0.000439151	7.98006e-05
WT	3	-0.434168	0.956104	0.0293176	-0.0617065	0.00321831	NA	0.000492144	0.00117267	-0.125607	0.0659034	NA	NA	NA	NA	NA	0.00244516	-0.014142	NA	2.7639e-05	NA	-6.28602e-05	-7.37046e-07	7.4508e-06	NA	1.7972e-06	NA	-0.000476561	0.000109692
ORF3a	1	-0.315675	0.68649	0.000907182	-0.0314415	0.00301672	NA	0.000217344	0.000503679	-0.0629355	0.043152	NA	-0.00531877	-0.00565392	-0.00135769	0.000308034	0.00129006	-0.00700509	NA	1.4271e-05	-7.24308e-06	NA	-3.8057e-07	4.91663e-06	3.74852e-05	NA	5.57436e-05	-0.000299683	5.24965e-05
ORF3a	2	-0.315102	0.602344	0.0282527	-0.065414	0.00398051	NA	0.000250674	0.000621863	-0.0567188	0.0346814	NA	-0.00773617	-0.00875573	-0.00120471	0.000153151	0.00113096	-0.00795822	NA	1.87894e-05	-1.80347e-05	NA	-4.45089e-07	5.82454e-06	7.0095e-05	NA	2.27686e-05	-0.000289621	7.66783e-05
ORF3a	3	-0.276449	0.68668	0.029237	-0.069457	0.00393779	NA	0.000260046	0.000556352	-0.0630586	0.0356533	NA	-0.00689613	-0.0069563	-0.00203057	0.000215966	0.00138301	-0.00838935	NA	2.04512e-05	-1.58766e-05	NA	-4.03635e-07	6.17432e-06	3.90188e-05	NA	6.05985e-05	-0.000320946	7.11812e-05
ORF9b	1	-0.352436	0.811178	0.0802878	-0.107757	0.00304823	-0.00201495	0.000521955	0.00067446	-0.0830908	0.0618857	NA	-0.00610843	-0.00717063	-0.00149172	NA	0.00183509	-0.00680651	0.00778607	1.11525e-05	-3.67777e-05	-3.06866e-05	NA	NA	NA	NA	NA	-0.000277434	NA
ORF9b	2	-0.516525	0.923297	0.0514057	-0.0928062	0.0040814	-0.00379265	0.000632633	0.000625318	-0.0739861	0.0418316	NA	-0.0109608	-0.0114273	-0.0026945	NA	0.0018091	-0.00885073	0.00911565	1.26731e-05	-3.27588e-05	-1.75226e-05	NA	NA	NA	NA	NA	-0.000259065	NA
ORF9b	3	-0.423959	0.935805	0.0625869	-0.0967401	0.00560464	-0.00249641	0.000676174	0.000717623	-0.0781388	0.0465189	NA	-0.0085959	-0.00985587	-0.00197839	NA	0.00248276	-0.00821134	0.00561243	1.25627e-05	-2.65703e-05	-1.89012e-05	NA	NA	NA	NA	NA	-0.000261329	NA
ORF9c	1	-0.327496	0.769318			0.00497073	NA	0.000614674	0.00116512	-0.157058	NA	NA	NA	-0.00736935	NA	-0.000405902	0.00293331	-0.00951523	NA	1.64647e-05	NA	-2.50099e-05	NA	NA	NA	NA	0.00013074	-0.000418466	8.38368e-06
ORF9c	2	-0.447629	0.798704	0.0349844	-0.0776785	0.00573529	NA	0.00041788	0.000985262	-0.0897764	NA	NA	NA	-0.0132814	NA	-0.000461656	0.00278013	-0.0129431	NA	2.15032e-05	NA	-1.67643e-05	NA	NA	NA	NA	4.74251e-05	-0.000388837	1.79922e-05
ORF9c	3	-0.379896	0.745277	0.0397705	-0.0765043	0.00604227	NA	0.000431384	0.00105417	-0.0789362	NA	NA	NA	-0.00875688	NA	-0.000397338	0.00295277	-0.0105842	NA	1.92937e-05	NA	-2.04694e-05	NA	NA	NA	NA	7.41042e-05	-0.000385289	1.75826e-05
ORF10	1	-0.368242	0.838143	0.0769929	-0.0940346	0.00676365	NA	0.000693107	0.000681015	-0.143631	0.119866	-0.0026357	-0.0111736	-0.0122446	-0.00272445	NA	0.00349147	-0.0108893	NA	1.96911e-05	NA	NA	NA	1.50552e-05	NA	NA	7.31545e-05	-0.00040012	1.07895e-05
ORF10	2	-0.378169	0.730497	0.0471107	-0.106875	0.00730648	NA	0.000652531	0.000596498	-0.15945	0.0795957	-0.00275968	-0.0111436	-0.0120546	-0.00326675	NA	0.00334945	-0.0109019	NA	1.95103e-05	NA	NA	NA	1.53946e-05	NA	NA	6.74003e-05	-0.000349815	1.60822e-05
ORF10	3	-0.354561	0.876042	0.0622838	-0.134333	0.00788196	NA	0.000460956	0.000697534	-0.19221	0.103301	-0.00188964	-0.00817909	-0.00925874	-0.00213686	NA	0.00340609	-0.0105183	NA	2.37395e-05	NA	NA	NA	1.62847e-05	NA	NA	7.05956e-05	-0.000343385	1.70559e-05
NA: the consumption or production of this metabolite was not significantly different from zero (there was no statistical difference between the concentration of this metabolite in the incubation medium at the beginning and at the end of the incubation). The qMTA algorithm ignored metabolites labelled with NA, only metabolites with values of flux were considered in the reference flux distribution.
